# The replication principle revisited: a shared functional organization between pulvinar-cortical and cortico-cortical connectivity and its structural and molecular imaging correlates

**DOI:** 10.1101/2024.07.11.603063

**Authors:** Gianpaolo Antonio Basile, Augusto Ielo, Lilla Bonanno, Antonio Cerasa, Giuseppe Santoro, Demetrio Milardi, Giuseppe Pio Anastasi, Ambra Torre, Sergio Baldari, Riccardo Laudicella, Michele Gaeta, Marina Quartu, Maria Pina Serra, Marcello Trucas, Angelo Quartarone, Manojkumar Saranathan, Alberto Cacciola

**Author notes:** Correspondence Alberto Cacciola, MD Brain Mapping Lab, Department of Biomedical, Dental Sciences and Morphological and Functional Imaging, University of Messina, Messina, Italy.

## Abstract

The pulvinar, the largest nucleus in the human thalamus, is a complex, highly interconnected structure. Through a dense, organized network of cortical and subcortical areas, it provides adequate cooperation between neural systems, which is crucial for multiple high-order functions such as perception, visuospatial attention, and emotional processing. Such a central role is made possible by a precise internal topographical organization, which is mirrored by anatomical connections as well as by the expression of neurochemical markers. While being traditionally subdivided into sub-nuclei, each characterized by distinct connectional and morphological features, recent studies in both primate and human brains have highlighted that this topographical organization only marginally aligns with the conventional histological subdivision. Instead, it has been delineated in the context of continuous gradients of cortical connections along the dorsoventral and mediolateral axes. While this multi-gradient organization has been extensively documented in primate models, it remains relatively underexplored in the human brain. The present work combines high-quality, multi-modal structural and functional imaging data with a recently published whole-brain, large-scale, positron emission tomography (PET) atlas detailing 19 neurotransmitters and receptors distributed across the human brain. By applying diffusion embedding analysis to tractography, functional connectivity, and receptor coexpression data, we identify and characterize multiple topographically organized gradients of structural connections, functional coactivation, and molecular binding patterns. We demonstrate that such gradients converge on a shared representation along the dorsoventral and mediolateral axes of the human pulvinar. This representation aligns with transitions in both structural and functional connectivity, spanning from lower-level to higher-order cortical regions. Moreover, it is paralleled by gradual changes in the expression of molecular markers associated with key neuromodulator systems, including serotoninergic, noradrenergic, dopaminergic, and opioid systems. Our findings represent a significant step forward in understanding pulvinar anatomy and function, offering an exploratory framework to investigate the role of this structure in both health and disease.
