## Supplementary Material 1 for "The replication principle revisited: a shared functional organization between pulvinar-cortical and cortico-cortical connectivity and its structural and molecular imaging correlates"

### Sheet: Sheet1
Target	Tracer	Scanner	N	Age (y) + sd		Parameters and modeling	Reference region	Primary reference
Serotonine (5-hydroxitriptamine) receptor 1a (5HT1a)	[11C]CUMI-101	HRRT	8 (3 m, 5 f)	28.4	8.8	Bmax, MRTM2	cerebellum	beliveau2017jneurosci
	[carbonyl-11C]WAY-100635	GE_Advance	35 (18 m,17 f)	26.3	5.2	BPnd, MRTM2	cerebellum	savli2012neuroimage
Serotonine (5-hydroxitriptamine) receptor 1b (5HT1b)	[11C]AZ10419369	HRRT	36 (24 m, 12 f)	27.8	6.9	Bmax, MRTM2	cerebellum	beliveau2017jneurosci
	[11C]P943	HRRT	65 (49 m, 16 f)	33.73	9.73	BPnd, MRTM2	cerebellum	gallezot2010jcerebbloodflowmetab
	[11C]P943	HRRT	23 (15 m, 8 f)	28.7	7	BPnd, MRTM2	cerebellum	savli2012neuroimage
Serotonine (5-hydroxitriptamine) receptor 2a (5HT2a)	[18F]ALTANSERIN	HR+	19 (11 m, 8 f)	28.2	5.7	BPnd	cerebellum	savli2012neuroimage
	[11C]CIMBI-36	HRRT	29 (15 m, 14 f)	22.6	2.7	Bmax, MRTM2	cerebellum	beliveau2017jneurosci
	[11C]MDL100907	HR+	3 (3 m, 0 f)	41.14	9.94398	BPnd, MRTM2	cerebellum	talbot2012neuroimage
Serotonine (5-hydroxitriptamine) receptor 4 (5HT4)	[11C]SB207145	HRRT	59 (41 m, 18 f)	25.9	5.3	Bmax, MRTM2	cerebellum	beliveau2017jneurosci
Serotonine (5-hydroxitriptamine) receptor 6 (5HT6)	[11C]GSK215083	HR+	30 (30 m, 0 f)	36.6	9.04	BPnd, MA1	cerebellum	radhakrishnan2018jnuclmed
Serotonine (5-hydroxitriptamine) reuptake transporter (5HTT)	[11C]DASB	GE_Advance	18 (12 m, 6 f)	30.5	9.5	BPnd	cerebellum	savli2012neuroimage
	[11C]DASB	HRRT	100 (29 m, 71 f)	25.1	5.8	Bmax, MRTM2	cerebellum	beliveau2017jneurosci
Alpha-4, beta-2 nicotinic acetylcholine receptor	[18F]FLUBATINE	HRRT	30 (20 m, 10 f)	33.503	10.7128	Vt, equilibrium analysis	NA	hillmer2016neuroimage
Cannabinoid receptor 1	[18F]FMPEP-D2	HRRT	22 (11 m, 11 f)	27.5	8.05	Vt, Logan graphical method	NA	laurikainen2019neuroimage
	[11C]OMAR	HRRT	77 (49 m, 28 f)	30.01	8.87	Vt, MA1	NA	normandin2015jcerebbloodflowmetab
Dopamine receptor 1	[11C]SCH23390	Biograph_mMR	13 (6 m, 7 f)	33	13	BPnd, MRTM2	cerebellum	kaller2017eurjnuclmedmolimaging
Dopamine receptor 2	[18F]FALLYPRIDE	HRRT	49 (16 m, 33 f)	18.41	0.57	BPnd, SRTM	cerebellum	jaworska2020neuropsychopharmacology
	[11C]FLB457	HRRT	37 (17 m, 20 f)	48.3573	16.9337	BPnd, SRTM	cerebellum	smith2017jcerebbloodflowmetab
	[11C]FLB457	HR+	55 (26 m, 29 f)	32.4456	9.6862	BPnd, SRTM	cerebellum	sandiego2015jcerebbloodflowmetab
	[11C]RACLOPRIDE	HRRT	7 (7 m, 0 f)	24	2	BPnd, SRTM	cerebellum	alakurtti2015jcerebbloodflowmetab
Dopamine reuptake transporter (DAT)	[18F]FE-PE2I	mCT	6 (6 m, 0 f)	31.06	7.7	BPnd, SRTM	cerebellum	sasaki2012jnuclmed
	[123I]FP-CIT	(SPECT)	174 (109 m, 65 f)	61	11	SUVR, NA	occipital cortex	dukart2018scirep
Gamma-aminobuthyric acid receptor A (GABAA)	[11C]FLUMAZENIL	HR+	6 (6 m, 0 f)	43	4	Vt, RPM	NA	dukart2018scirep
	[11C]FLUMAZENIL	HRRT	16 (7 m, 9 f)	26.6	8	Bmax, Logan analysis	NA	norgaard2021neuroimage
Histamine receptor 3	[11C]GSK189254	HRRT	8 (7 m, 1 f)	31.6887	8.95055	Vt, MA1	NA	gallezot2017jcerebbloodflowmetab
Muscarinic acetylcholine receptor 1 (M1)	[11C]LSN3172176	HRRT	24 (13 m, 11 f)	40.4458	11.7124	BPnd, SRTM2	cerebellum	naganawa2020jnuclmed
N-Methyl-D-Aspartate Receptor (NMDAR)	[18F]GE-179	Biograph_mMR	10 (6 m, 4 f)	40.6	13.3	Vt, Logan analysis	NA	galovic2021preprint
	[18F]GE-179	GE_Discovery 690 TOF	10 (9 m, 1 f)	40.1	9.4	Vt, Logan analysis	NA	galovic2021neuroimage
	[18F]GE-179	Siemens/CTI ECAT EXACT HR+ model 962	9 (6 m, 3 f)	42.2	16.2	Vt, Logan analysis	NA	mcginnity2014JNM
Metabotropic glutamate receptor 5 (mGluR5)	[11C]ABP688	HRRT	22 (12 m, 10 f)	67.9	9.6	BPnd, SRTM	cerebellar cortex	PI: Pedro Rosa-Neto
	[11C]ABP688	HRRT	28 (15 m, 13 f)	33.1	11.2	BPnd, SRTM	cerebellar cortex	dubois2016eurjnuclmedmolimaging
	[11C]ABP688	HRRT	73 (25 m, 48 f)	19.9	3.04	BPnd, SRTM	cerebellar cortex	smart2019eurjnuclmedmolimaging
Mu opioid receptor (MOR)	[11C]CARFENTANIL	HRRT	39 (19 m, 20 f)	39.38	5.05	BPnd, SRTM	occipital cortex	turtonen2021biolpsychiatrycnni
	[11C]CARFENTANIL	variable	204 (132 m, 72 f)	32.3	10.8	BPnd, SRTM	occipital cortex	kantonen2020neuroimage
Norepinephrine transporter (NET)	[11C]MRB	HR+	10	33.3		BPnd, MRTM2	occipital cortex	hesse2017eurjnuclmedmolimaging
	[11C]MRB	HRRT	77 (50 m ,27 f)	33.4	9.17	BPnd, MRTM2	occipital cortex	ding2010synapse
Vesicular acetilcholine transporter (VAChT)	[18F]FEOBV	HRRT	3 (0 m, 3 f)	66.6	0.94	SUVR, NA	white matter	PI: Taylor W. Schmitz & R. Nathan Spreng (with Prevent AD)
	[18F]FEOBV	Biograph_mMR	4 (3 m, 1 f)	37	10.2	SUVR, NA	white matter	PI: Lauri Tuominen & Synthia Guimond
	[18F]FEOBV	GE_Discovery	5 (4 m, 1 f)	68.3	3.1	SUVR, NA	white matter	bedard2019sleepmed
	[18F]FEOBV	HRRT	18 (5 m, 13 f)	66.8	6.8	SUVR, NA	white matter	aghourian2017molpsychiatry
Abbreviations:
HRRT: high resolution research tomograph
HR+: clinical high resolution
Bmax: total density
BPnd: Binding potential (not displaced)
SUVR: standardized uptake value rate
Vt: distribution volume
MRTM2: Multilinear reference tissue model 2
SRTM: simplified reference tissue model
MA1: multilinear analysis 1
